# Proto-MHC signatures in the lamprey genome

**DOI:** 10.1101/2025.03.16.643586

**Authors:** Yoichi Sutoh, Kanako Ono, Shiori Minabe, Samadhi Senanayake, Hideki Ohmomo, Tsuyoshi Hachiya, Atsushi Shimizu, Masayuki Hirano

## Abstract

Jawless vertebrates, which diverged from jawed vertebrates approximately 550 million years ago, possess an adaptive immune system characterized by two distinct lineages of lymphocytes bearing unique antigen receptors. However, despite decades of research, the mechanism of antigen presentation in these organisms remains unclear. In this study, we report that chromosomes 22, 50, and 59 in the sea lamprey (*Petromyzon marinus*) exhibit synteny with the human major histocompatibility complex (MHC) region. The syntenic region spans from *DHX16* to *RING1* (chromosome 6: 30,517,301–33,034,069) in the human genome (T2T-CHM13v2.0). Similar to the human MHC region, *P. marinus* chromosome 59 harbors homologs of *DDX39B*, *NOTCH*, *PBX*, *TNF,* and *BRD* genes, yet notably lacks the core MHC class I, II, and III (complement) genes. Genotyping of three independent lampreys showed no signatures of balancing selection, a characteristic feature of the human MHC. Additionally, these lamprey chromosomes exhibit synteny with chromosome 9 in amphioxus (*Branchiostoma lanceolatum*), which contains conserved homologs that form its “proto-MHC.” These findings suggest that chromosomes 22, 50, and 59 in *P. marinus* are a proto-MHC or its paralog.
