## Supplementary Data 2 for "Proto-MHC signatures in the lamprey genome"

### Sheet: Hs_chr6_MHC
molecule	gene	start	end	strand	Name	Cluster/Supercluster	MCScanX.e-value	MCScanX.pair
NC_060930.1	DHX16	30517301	30537211	reverse	DHX16		0	DHX16
NC_060930.1	PPP1R18	30540595	30552089	reverse	PPP1R
NC_060930.1	NRM	30552255	30555626	reverse
NC_060930.1	MDC1	30564011	30584416	reverse
NC_060930.1	TUBB	30584554	30589624	forward	TUBB		7e-132	TUBB
NC_060930.1	FLOT1	30591911	30606890	reverse
NC_060930.1	IER3	30607402	30608750	reverse
NC_060930.1	DDR1	30745627	30764828	forward
NC_060930.1	GTF2H4	30772873	30778772	forward
NC_060930.1	VARS2	30778904	30791138	forward
NC_060930.1	SFTA2	30796017	30796834	reverse
NC_060930.1	LOC124901299	30801710	30803575	forward
NC_060930.1	MUCL3	30805643	30818888	forward
NC_060930.1	MUC21	30848372	30854562	forward
NC_060930.1	MUC22	30870616	30900408	forward
NC_060930.1	C6orf15	30978951	30980303	reverse
NC_060930.1	PSORS1C1	30982528	31007786	forward
NC_060930.1	CDSN	30982815	30988170	reverse
NC_060930.1	PSORS1C2	31005228	31006760	reverse
NC_060930.1	CCHCR1	31010125	31025917	reverse
NC_060930.1	TCF19	31026273	31031895	forward
NC_060930.1	POU5F1	31032017	31038380	reverse
NC_060930.1	HLA-C	31134915	31138292	reverse		HLA class I
NC_060930.1	HLA-B	31209767	31213072	reverse		HLA class I
NC_060930.1	MICA	31256597	31271201	forward		HLA class I
NC_060930.1	MICB	31345743	31364224	forward		HLA class I
NC_060930.1	MCCD1	31382058	31383328	forward
NC_060930.1	DDX39B	31383322	31395095	reverse	DDX39B		3e-292	DDX39B
NC_060930.1	ATP6V1G2	31397536	31399830	reverse
NC_060930.1	NFKBIL1	31399939	31411908	forward	NFKBIL1
NC_060930.1	LTA	31424599	31427376	forward		Tumour necrosis factor
NC_060930.1	TNF	31428617	31431388	forward		Tumour necrosis factor
NC_060930.1	LTB	31433610	31435477	reverse		Tumour necrosis factor
NC_060930.1	LST1	31439327	31441957	forward
NC_060930.1	NCR3	31441943	31446067	reverse
NC_060930.1	AIF1	31468284	31470065	forward
NC_060930.1	PRRC2A	31473736	31490814	forward
NC_060930.1	BAG6	31492070	31505694	reverse
NC_060930.1	APOM	31505437	31511243	forward
NC_060930.1	C6orf47	31511331	31513811	reverse
NC_060930.1	GPANK1	31514261	31519317	reverse
NC_060930.1	CSNK2B	31519114	31523101	forward	CSNK2B		1e-157	CSNK2B
NC_060930.1	LY6G5B	31523010	31526580	forward		Lymphocyte antigen
NC_060930.1	LY6G5C	31529718	31534101	reverse		Lymphocyte antigen
NC_060930.1	ABHD16A	31539989	31556359	reverse
NC_060930.1	LY6G6F-LY6G6D	31559901	31570952	forward		Lymphocyte antigen
NC_060930.1	LY6G6F	31559901	31563714	forward		Lymphocyte antigen
NC_060930.1	LY6G6D	31568383	31570952	forward		Lymphocyte antigen
NC_060930.1	LY6G6C	31571681	31575898	reverse		Lymphocyte antigen
NC_060930.1	MPIG6B	31573330	31579747	forward
NC_060930.1	DDAH2	31580073	31583296	reverse
NC_060930.1	CLIC1	31583614	31590355	reverse
NC_060930.1	MSH5	31593029	31615723	forward
NC_060930.1	SAPCD1	31615703	31617897	forward
NC_060930.1	VWA7	31618637	31630375	reverse
NC_060930.1	VARS1	31630565	31648800	reverse
NC_060930.1	LSM2	31650444	31660015	reverse
NC_060930.1	HSPA1L	31662676	31668340	reverse		Heat shock protein
NC_060930.1	HSPA1A	31668600	31670999	forward		Heat shock protein
NC_060930.1	HSPA1B	31680802	31683317	forward		Heat shock protein
NC_060930.1	NEU1	31710899	31716061	reverse
NC_060930.1	SLC44A4	31716432	31732232	reverse		Solute carrier	2e-246	SLC44A4
NC_060930.1	EHMT2	31732994	31750940	reverse
NC_060930.1	C2	31751025	31798877	forward		Complement
NC_060930.1	ZBTB12	31752857	31755330	reverse		Zinc finger protein
NC_060930.1	CFB	31799300	31805289	forward		Complement
NC_060930.1	NELFE	31805292	31812176	reverse
NC_060930.1	SKIC2	31812380	31822956	forward
NC_060930.1	DXO	31823020	31825343	reverse
NC_060930.1	STK19	31824380	31834652	forward
NC_060930.1	C4A	31835263	31855887	forward		Complement
NC_060930.1	C4B	31868001	31888625	forward		Complement
NC_060930.1	CYP21A2	31891622	31894848	forward
NC_060930.1	TNXB	31894357	31962530	reverse			2e-288	TNXB
NC_060930.1	ATF6B	31968456	31981438	reverse
NC_060930.1	FKBPL	31981899	31983480	reverse
NC_060930.1	PRRT1	32001551	32006271	reverse
NC_060930.1	PPT2	32006716	32016865	forward			1e-124	PPT2
NC_060930.1	EGFL8	32017785	32021472	forward
NC_060930.1	AGPAT1	32021403	32031299	reverse
NC_060930.1	RNF5	32031596	32033984	forward
NC_060930.1	AGER	32034160	32037444	reverse
NC_060930.1	PBX2	32037924	32043391	reverse	PBX
NC_060930.1	GPSM3	32043955	32048712	reverse
NC_060930.1	NOTCH4	32048032	32077265	reverse	NOTCH4
NC_060930.1	TSBP1	32145999	32224841	reverse
NC_060930.1	BTNL2	32246262	32260103	reverse		Butyrophilin
NC_060930.1	HLA-DRA	32292811	32297976	forward		HLA class II
NC_060930.1	HLA-DRB3	32345227	32358367	reverse		HLA class II
NC_060930.1	HLA-DRB1	32408987	32422414	reverse		HLA class II
NC_060930.1	HLA-DQA1	32466412	32472812	forward		HLA class II
NC_060930.1	HLA-DQB1	32482491	32489842	reverse		HLA class II
NC_060930.1	HLA-DQA2	32564117	32569925	forward		HLA class II
NC_060930.1	HLA-DQB2	32578824	32586261	reverse		HLA class II
NC_060930.1	HLA-DOB	32634117	32638355	reverse		HLA class II
NC_060930.1	TAP2	32643187	32660143	reverse	TAP2
NC_060930.1	PSMB8	32662092	32666054	reverse	PSMB8
NC_060930.1	TAP1	32666584	32675079	reverse	TAP1
NC_060930.1	PSMB9	32675567	32681226	forward	PSMB9
NC_060930.1	HLA-DMB	32755985	32762378	reverse		HLA class II
NC_060930.1	HLA-DMA	32769955	32774437	reverse		HLA class II
NC_060930.1	BRD2	32789953	32802871	forward	BRD2		3e-171	BRD2
NC_060930.1	HLA-DOA	32825532	32830941	reverse		HLA class II
NC_060930.1	HLA-DPA1	32885920	32902099	reverse		HLA class II
NC_060930.1	HLA-DPB1	32897341	32911047	forward		HLA class II
NC_060930.1	COL11A2	32984047	33014927	reverse
NC_060930.1	RXRB	33014941	33022206	reverse
NC_060930.1	SLC39A7	33022220	33025790	forward		Solute carrier	5e-93	SLC39A7
NC_060930.1	HSD17B8	33026008	33028184	forward	HSD17B8		3e-88	HSD17B8
NC_060930.1	RING1	33029853	33034069	forward	RING1		3e-130	RING1
NC_060930.1	VPS52	33071634	33093327	reverse
NC_060930.1	RPS18	33093437	33097873	forward
NC_060930.1	B3GALT4	33098485	33100187	forward	B3GALT4		5e-65	B3GALT4

### Sheet: Pm_chr59
molecule	gene	start	end	strand	Name	Cluster/Supercluster	MCScanX.e-value	MCScanX.pair
NC_046127.1	DHX16	711047	747769	forward	DHX16		0	DHX16
NC_046127.1	LOC116955330	748794	756161	reverse
NC_046127.1	LOC116955331	780618	822310	forward
NC_046127.1	LOC116955412	845501	885617	forward
NC_046127.1	LOC116955455	911017	919476	forward	TUBB		7e-132	TUBB
NC_046127.1	LOC116955370	928978	954845	forward
NC_046127.1	LOC116955308	1028962	1144027	forward
NC_046127.1	LOC116955421	1146285	1159841	forward
NC_046127.1	LARP6	1168123	1170421	forward
NC_046127.1	LOC116955332	1192324	1196977	forward
NC_046127.1	ODF2	1229863	1266278	reverse
NC_046127.1	PTGES2	1271267	1279776	reverse
NC_046127.1	LOC116955415	1286771	1303913	reverse	DDX39B		3e-292	DDX39B
NC_046127.1	LOC116955369	1308029	1317130	forward
NC_046127.1	LOC116955302	1523574	1640701	forward
NC_046127.1	MRPS18B	1660082	1671103	forward
NC_046127.1	FKBP15	1675060	1741961	forward
NC_046127.1	LOC116955463	1797038	1816586	forward
NC_046127.1	LOC116955462	1825356	2021032	forward
NC_046127.1	GARNL3	2174959	2221191	forward
NC_046127.1	LOC116955417	2322348	2428863	forward	NOTCH-like
NC_046127.1	LOC116955294	2437758	2461139	reverse
NC_046127.1	LOC116955293	2467382	2486128	reverse
NC_046127.1	PPP1R10	2489043	2526885	reverse
NC_046127.1	ZBTB34	2530389	2540783	forward	ZBTB34	Zinc finger protein
NC_046127.1	RALGPS1	2570223	2642523	forward
NC_046127.1	LOC116955338	2641582	2648192	forward
NC_046127.1	SLC2A8	2658724	2678241	forward		Solute carrier
NC_046127.1	LOC116955433	2692822	2743122	reverse
NC_046127.1	RPL12	2776798	2784405	forward
NC_046127.1	POLE3	2785861	2795161	reverse
NC_046127.1	CSNK2B	2795848	2807981	forward	CSNK2B		1e-157	CSNK2B
NC_046127.1	LOC116955461	2815955	2880405	reverse
NC_046127.1	LOC116955290	3023497	3110673	reverse	PBX-like
NC_046127.1	LOC116955453	3258972	3273576	reverse
NC_046127.1	SPEM3	3327224	3336172	forward
NC_046127.1	ATP13A1	3355241	3405821	reverse
NC_046127.1	LMX1B	3452234	3505998	reverse
NC_046127.1	TTLL11	3662522	3766031	forward
NC_046127.1	LOC116955452	3790677	3794378	reverse
NC_046127.1	DAB2IP	3801739	4202517	reverse
NC_046127.1	LOC116955451	4227143	4251108	reverse
NC_046127.1	CCDC180	4275713	4372098	reverse
NC_046127.1	PSMD5	4376014	4403705	forward	PSMD5
NC_046127.1	IVNS1ABP	4450710	4507353	forward
NC_046127.1	BRD3OS	4515084	4519049	forward	BRD3OS
NC_046127.1	LOC116955446	4521054	4567999	reverse		Solute carrier
NC_046127.1	PRT	4589983	4605163	forward
NC_046127.1	LOC116955319	4613055	4666422	reverse
NC_046127.1	HDHD3	4676869	4683595	forward
NC_046127.1	LOC116955316	4692408	4709592	reverse
NC_046127.1	LOC116955379	4745806	4747180	forward
NC_046127.1	LOC116955344	4760730	4807805	forward
NC_046127.1	LOC116955410	4816350	4819910	forward
NC_046127.1	LOC116955317	4822368	4841181	reverse
NC_046127.1	LOC116955307	4847116	4881430	forward
NC_046127.1	AK8	4881820	4902311	reverse
NC_046127.1	LOC116955406	4903146	4907501	forward
NC_046127.1	SPOUT1	4911153	4943970	reverse
NC_046127.1	LOC116955345	4943553	4964347	forward	BRD-like		3e-171	BRD2
NC_046127.1	LOC116955384	4972495	4992259	reverse
NC_046127.1	CNTRL	4995560	5039153	reverse
NC_046127.1	VPS52	5053766	5095700	reverse
NC_046127.1	LOC116955386	5099801	5118391	reverse
NC_046127.1	LOC116955347	5129226	5136520	forward
NC_046127.1	LOC116955381	5220881	5324966	forward
NC_046127.1	LOC116955348	5329042	5331619	reverse
NC_046127.1	LOC116955394	5348541	5369718	forward
NC_046127.1	HSD17B8	5379616	5397631	forward	HSD17B8		3e-88	HSD17B8
NC_046127.1	LOC116955350	5435828	5492457	forward
NC_046127.1	NUP188	5499523	5556250	forward
NC_046127.1	INPP5E	5573142	5602461	reverse
NC_046127.1	LOC116955389	5602506	5618153	forward
NC_046127.1	LOC116955353	5619295	5637856	forward
NC_046127.1	LHX3	5678010	5699713	forward
NC_046127.1	LOC116955354	5716115	5726756	reverse
NC_046127.1	DBH	5738953	5767371	reverse
NC_046127.1	LOC116955380	5802267	5850620	reverse
NC_046127.1	LOC116955355	5853580	5912183	reverse		Zinc finger protein
NC_046127.1	CEL	5929679	5953057	reverse
NC_046127.1	DDX31	5971795	6004330	reverse	DDX31
NC_046127.1	LOC116955399	6042174	6046711	forward
NC_046127.1	NTMT1	6068016	6106623	reverse
NC_046127.1	DNLZ	6106763	6115004	forward
NC_046127.1	LOC116955392	6125364	6148092	reverse
NC_046127.1	WDR47	6165683	6221661	reverse
NC_046127.1	C59H9orf78	6236325	6253421	reverse
NC_046127.1	LOC116955388	6253740	6266744	forward
NC_046127.1	WHRN	6268894	6306084	reverse
NC_046127.1	LOC116955377	6322790	6349967	forward
NC_046127.1	LOC116955321	6383340	6447692	forward
NC_046127.1	LOC116955436	6464374	6521926	forward
NC_046127.1	LOC116955442	6557370	6585424	reverse
NC_046127.1	LOC116955358	6700728	6920265	reverse
NC_046127.1	LOC116955439	7003819	7038089	reverse
NC_046127.1	LOC116955441	7038140	7086628	reverse
NC_046127.1	LOC116955438	7102767	7140100	forward
NC_046127.1	LOC116955440	7220654	7228686	forward	TNF-like	Tumour necrosis factor
NC_046127.1	LOC116955437	7261263	7319360	reverse
NC_046127.1	LOC116955359	7479400	7484373	forward
NC_046127.1	RNF2	7482798	7498040	reverse	RNF2		3e-130	RING1

### Sheet: Pm_chr50
molecule	gene	start	end	strand	Name	Cluster/Supercluster	MCScanX.e-value	MCScanX.pair
NC_046118.1	LOC116953260	2069471	2081231	reverse	B3GALT4		5e-65	B3GALT4
NC_046118.1	LOC116953259	2084530	2173539	reverse	SLC44A4	Solute carrier	2e-246	SLC44A4
NC_046118.1	LOC116953255	2183787	2204065	forward
NC_046118.1	LOC116953158	2213060	2219093	reverse		Zinc finger protein
NC_046118.1	LOC116953222	2223411	2242215	forward		Zinc finger protein
NC_046118.1	LOC116953220	2244988	2260933	forward
NC_046118.1	LOC116953226	2263140	2283235	forward
NC_046118.1	C50H2orf16	2300467	2304559	forward
NC_046118.1	LOC116953103	2304772	2307551	forward
NC_046118.1	LOC116953245	2307553	2326538	forward
NC_046118.1	OLFML2A	2327688	2373599	forward
NC_046118.1	LOC116953166	2531375	2573472	forward
NC_046118.1	MORN5	2581461	2591628	reverse
NC_046118.1	LOC116953224	2605367	2776995	reverse
NC_046118.1	LOC116953097	2793885	2811690	reverse
NC_046118.1	LOC116953182	2815486	2837807	forward
NC_046118.1	LOC116953183	2837944	2850637	forward
NC_046118.1	LOC116953154	2882589	2897882	reverse
NC_046118.1	LOC116953147	2901351	2930190	reverse
NC_046118.1	LOC116953104	2931341	3073767	reverse
NC_046118.1	LOC116953118	3076738	3089199	reverse
NC_046118.1	LOC116953239	3137663	3140895	forward
NC_046118.1	LOC116953174	3192002	3194371	reverse
NC_046118.1	LOC116953218	3241806	3369328	forward
NC_046118.1	LOC116953135	3423514	3431104	forward
NC_046118.1	LOC116953133	3432877	3446764	forward
NC_046118.1	LOC116953134	3448540	3457862	reverse
NC_046118.1	LOC116953165	3472600	3496392	reverse
NC_046118.1	LOC116953123	3527290	3575373	reverse	BRD4-like
NC_046118.1	CDK9	3575552	3583084	forward
NC_046118.1	GTF3C5	3583167	3594539	reverse
NC_046118.1	LOC103091789	3599020	3623857	forward
NC_046118.1	LOC116953151	3664548	3683016	reverse
NC_046118.1	SURF4	3694512	3702053	forward
NC_046118.1	PMPCA	3716671	3731539	reverse
NC_046118.1	LOC116953247	3744407	3781358	reverse
NC_046118.1	PIP5KL1	3791127	3812648	reverse
NC_046118.1	LOC116953121	3821450	3860403	reverse
NC_046118.1	NELFB	3870017	3881388	reverse
NC_046118.1	LOC116953120	3884733	3916882	forward
NC_046118.1	TADA1	3918554	3923534	forward
NC_046118.1	PTRH1	3923598	3927995	reverse
NC_046118.1	GOLGA2	3929401	3950568	forward
NC_046118.1	UMPS	3950643	3957658	reverse
NC_046118.1	CACFD1	3959009	3966473	reverse
NC_046118.1	LOC116953227	3969499	3981139	reverse
NC_046118.1	LOC116953105	3981771	3989629	reverse
NC_046118.1	LOC116953106	3998576	3999742	forward
NC_046118.1	LOC116953274	4002470	4006864	reverse
NC_046118.1	LOC116953179	4008585	4013145	reverse
NC_046118.1	POMT1	4026393	4040704	forward
NC_046118.1	LOC116953107	4042350	4056580	forward
NC_046118.1	SLC39A7	4059329	4069988	reverse	SLC39A7	Solute carrier	5e-93	SLC39A7
NC_046118.1	LOC116953108	4137467	4155051	reverse
NC_046118.1	LOC116953206	4227528	4241987	forward
NC_046118.1	LOC116953201	4245644	4298644	reverse
NC_046118.1	LOC116953196	4315576	4405175	forward
NC_046118.1	MRPL37	4407719	4418839	reverse
NC_046118.1	LOC116953211	4426894	4447577	reverse
NC_046118.1	PPP6C	4452870	4461194	reverse
NC_046118.1	LOC116953205	4498626	4538143	forward
NC_046118.1	LOC116953190	4549500	4711561	reverse
NC_046118.1	LOC116953214	4604474	4608046	reverse
NC_046118.1	LOC116953213	4751763	4799252	forward
NC_046118.1	LOC116953197	4810230	4844713	reverse
NC_046118.1	LOC116953198	4857397	4890000	reverse
NC_046118.1	DR1	4897675	4907138	forward
NC_046118.1	LOC116953199	4911794	4983789	forward
NC_046118.1	LOC116953192	4999765	5133423	reverse
NC_046118.1	LOC116953188	5148018	5173691	reverse
NC_046118.1	SWT1	5169158	5199164	forward
NC_046118.1	LOC116953195	5200665	5274069	forward
NC_046118.1	SLC31A2	5285475	5291582	reverse		Solute carrier
NC_046118.1	LOC116953212	5297720	5304111	forward
NC_046118.1	LOC116953203	5336616	5370126	forward	PBX1-like
NC_046118.1	SKIV2L	5487934	5516289	forward
NC_046118.1	NRDC	5519928	5523829	reverse
NC_046118.1	NCS1	5524641	5533646	forward
NC_046118.1	LOC116953109	5545198	5577703	forward
NC_046118.1	LOC116953202	5614743	5634359	forward
NC_046118.1	NEXN	5642871	5705966	reverse
NC_046118.1	PRDM12	5661272	5732993	reverse
NC_046118.1	LOC116953177	5759111	5776411	reverse
NC_046118.1	ASS1	5889289	5967576	reverse
NC_046118.1	RAPGEF1	5974231	6014634	reverse
NC_046118.1	ABL1	6023206	6114089	reverse
NC_046118.1	LOC116953249	6120014	6307142	reverse	TNXB		2e-288	TNXB
NC_046118.1	LOC116953181	6416962	6535664	forward
NC_046118.1	LOC116953184	6547227	7033150	reverse
NC_046118.1	LOC116953185	7033423	7150563	forward
NC_046118.1	CACYBP	7365395	7481503	reverse
NC_046118.1	KCNT1	7486842	7710197	forward
NC_046118.1	EXOSC2	7717861	7732326	forward
NC_046118.1	LOC103091713	7742970	7933039	forward
NC_046118.1	LOC116953273	7940984	7973979	reverse
NC_046118.1	LOC116953140	7987603	8152896	forward
NC_046118.1	LOC116953178	8231004	8321287	forward
NC_046118.1	LOC116953167	8329038	8426062	forward
NC_046118.1	LOC116953168	8334872	8349651	reverse
NC_046118.1	LOC116953144	8760718	8934484	forward
NC_046118.1	LOC116953091	8950313	9180733	reverse
NC_046118.1	LOC116953114	9237124	9283873	reverse
NC_046118.1	LOC116953172	9292016	9339045	forward
NC_046118.1	PPT2	9340925	9367401	forward	PPT2		1e-124	PPT2
